# Modulation of social behavior in adult zebrafish (*Danio rerio*): a systematic review and meta-analysis

**DOI:** 10.64898/2026.05.28.728488

**Authors:** Daniela V. Müller, Matheus Gallas-Lopes, Mariana B. Abreu, Bruno D. Arbo, Leonardo M. Bastos, Nicole T. Fröhlich, Matheus Marcon, Izabela B. Moraes, Luiz Cesar C. P. da Silva, Gabriel da R. Zurchimitten, Ana P. Herrmann

## Abstract

Social behavior is a fundamental phenotype across vertebrates. Zebrafish (*Danio rerio*) have emerged as a valuable translational model for investigating the neurobiological mechanisms underlying sociability, particularly due to their robust shoaling behavior and experimental tractability. However, the literature presents issues of reproducibility and inconsistent findings regarding the modulation of social preference and shoal cohesion in adult zebrafish. We conducted a systematic review and meta-analysis to synthesize studies evaluating the effects of pharmacological interventions that modulate the central nervous system and stress-related interventions on social behavior in adult zebrafish and, when available, anxiety-like behavior. The literature search was performed in three databases (Embase, PubMed, and Web of Science), followed by a two-step screening process based on inclusion/exclusion criteria. The included studies underwent extraction of qualitative and quantitative data, as well as risk of bias assessment. Interventions from the included studies (n = 108) were categorized according to their nature, mechanism of action, and/or therapeutic purpose, resulting in seven, four, and five meta-analyses for social preference, shoal cohesion, and anxiety-related tests, respectively. Ethanol, NMDA antagonists, pro-dopaminergic agents, and stress-related interventions decreased social preference, while stress-related interventions increased shoal cohesion. The fact that stress produced opposite effects suggests that these paradigms measure distinct sociability constructs, or perhaps are differentially modulated by confounding factors, like anxiety for example. The studies presented high heterogeneity, with prediction intervals compatible with effects in both directions, as well as methodological limitations and deficiencies in data reporting, as evidenced by the risk of bias assessment. These findings emphasize the need for well-designed new studies to validate the findings and expand the evidence on interventions that currently lack sufficient studies for quantitative synthesis.
