## Supplementary Table S2 for "Modulation of social behavior in adult zebrafish (*Danio rerio*): a systematic review and meta-analysis"

### Sheet: Supplementary Table S2
Study id	Experiment id	Category	Test	Outcome	Effect direction	n control	Mean control	SD control	Name intervention	n intervention	Mean intervention	SD intervention	Sex	Developmental stage at intervention	Administration route	Intervention schedule	Duration	Dose	Dose unit
Benvenutti_2021	Benvenutti_2021_exp_001	Pro-dopaminergic agents	Open tank	time_in_center	indirect	12	59.092	68.551	Amphetamine	12	47.108	55.481	Mixed	Adult	Immersion	Acute	20 minutes	0.625	mg/L
Benvenutti_2021	Benvenutti_2021_exp_001	Pro-dopaminergic agents	Open tank	time_in_center	indirect	12	59.092	68.551	Amphetamine	12	37.208	33.443	Mixed	Adult	Immersion	Acute	20 minutes	2.5	mg/L
Benvenutti_2021	Benvenutti_2021_exp_001	Pro-dopaminergic agents	Open tank	time_in_center	indirect	12	59.092	68.551	Amphetamine	12	59.558	35.582	Mixed	Adult	Immersion	Acute	20 minutes	10	mg/L
Canzian_2024	Canzian_2024_exp_001	Pro-dopaminergic agents	Novel tank	time_in_upper	indirect	12	2.9925	0.32909	GBR 12909	12	2.75	0.476314	Mixed	Adult	Intraperitoneal injection	Acute	1 x	3.75	mg/kg
Canzian_2024	Canzian_2024_exp_001	Pro-dopaminergic agents	Novel tank	time_in_upper	indirect	12	2.9925	0.32909	GBR 12909	12	2.2595	0.843509	Mixed	Adult	Intraperitoneal injection	Acute	1 x	7.5	mg/kg
Canzian_2024	Canzian_2024_exp_001	Pro-dopaminergic agents	Novel tank	time_in_upper	indirect	12	2.9925	0.32909	GBR 12909	12	2.9805	0.483242	Mixed	Adult	Intraperitoneal injection	Acute	1 x	15	mg/kg
Canzian_2024	Canzian_2024_exp_001	Pro-dopaminergic agents	Novel tank	time_in_upper	indirect	12	2.9925	0.32909	GBR 12909	12	2.9375	0.426084	Mixed	Adult	Intraperitoneal injection	Acute	1 x	30	mg/kg
Yin_2023	Yin_2023_exp_001	Pro-dopaminergic agents	Open tank	time_freezing	direct	10	446.716	139.562	Methamphetamine	10	260.401	96.168	Female	Adult	Immersion	Repeated/continuous	14 days	0.01	µg/L
Yin_2023	Yin_2023_exp_001	Pro-dopaminergic agents	Open tank	time_freezing	direct	10	446.716	139.562	Methamphetamine	10	448.475	169.106	Female	Adult	Immersion	Repeated/continuous	14 days	1	µg/L
Yin_2023	Yin_2023_exp_001	Pro-dopaminergic agents	Open tank	time_freezing	direct	10	446.716	139.562	Methamphetamine	10	517.357	167.371	Female	Adult	Immersion	Repeated/continuous	14 days	100	µg/L
Yin_2023	Yin_2023_exp_002	Pro-dopaminergic agents	Novel tank	time_in_upper	indirect	10	51.475	36.4358	Methamphetamine	10	126.612	46.7005	Female	Adult	Immersion	Repeated/continuous	14 days	0.01	µg/L
Yin_2023	Yin_2023_exp_002	Pro-dopaminergic agents	Novel tank	time_in_upper	indirect	10	51.475	36.4358	Methamphetamine	10	40.2983	46.6839	Female	Adult	Immersion	Repeated/continuous	14 days	1	µg/L
Yin_2023	Yin_2023_exp_002	Pro-dopaminergic agents	Novel tank	time_in_upper	indirect	10	51.475	36.4358	Methamphetamine	10	5.124	10.1019	Female	Adult	Immersion	Repeated/continuous	14 days	100	µg/L
Freddo_2021	Freddo_2021_exp_001	Pro-dopaminergic agents	Novel tank	time_in_upper	indirect	12	50.7925	39.6778	Methylphenidate	12	68.042	2.95661	Mixed	Adult	Immersion	Acute	15 minutes	80	mg/L
Frizzo_2020	Frizzo_2020_exp_001	Pro-dopaminergic agents	Novel tank	time_in_upper	indirect	12	50.2905	22.3487	Methylphenidate	12	141.352	110.605	Mixed	Adult	Immersion	Repeated/continuous	15 days	0.1875	µg/L
Frizzo_2020	Frizzo_2020_exp_001	Pro-dopaminergic agents	Novel tank	time_in_upper	indirect	12	50.2905	22.3487	Methylphenidate	12	70.731	84.4669	Mixed	Adult	Immersion	Repeated/continuous	15 days	1.875	µg/L
Frizzo_2020	Frizzo_2020_exp_001	Pro-dopaminergic agents	Novel tank	time_in_upper	indirect	12	50.2905	22.3487	Methylphenidate	12	101.276	87.013	Mixed	Adult	Immersion	Repeated/continuous	15 days	3	µg/L
Nardi_2024	Nardi_2024_exp_001	Pro-dopaminergic agents	Novel tank	time_in_upper	indirect	12	55.95	203.31	Methylphenidate	12	79.66	155.722	Mixed	Juvenile	Immersion	Repeated/continuous	30 days	2	mg/L
Fenske_2020	Fenske_2020_exp_001	Estradiol and alike	Novel tank	time_in_upper	indirect	12	50.3715	83.4522	Estradiol	12	107.182	100.848	Mixed	Adult	Immersion	Acute	1 hour	0.5	ng/L
Fenske_2020	Fenske_2020_exp_001	Estradiol and alike	Novel tank	time_in_upper	indirect	12	50.3715	83.4522	Estradiol	12	48.2561	95.9874	Mixed	Adult	Immersion	Acute	1 hour	1.5	ng/L
Fenske_2020	Fenske_2020_exp_001	Estradiol and alike	Novel tank	time_in_upper	indirect	12	50.3715	83.4522	Estradiol	12	0.96523	3.34367	Mixed	Adult	Immersion	Acute	1 hour	5	ng/L
Fenske_2020	Fenske_2020_exp_001	Estradiol and alike	Novel tank	time_in_upper	indirect	12	50.3715	83.4522	Estradiol	12	0	0	Mixed	Adult	Immersion	Acute	1 hour	50	ng/L
Fenske_2020	Fenske_2020_exp_001	Estradiol and alike	Novel tank	time_in_upper	indirect	12	50.3715	83.4522	Estradiol	12	49.0539	76.1849	Mixed	Adult	Immersion	Acute	1 hour	75	ng/L
Fenske_2020	Fenske_2020_exp_002	Estradiol and alike	Novel tank	time_in_upper	indirect	12	9.3206	20.9659	Estradiol	12	11.1933	32.9301	Mixed	Adult	Immersion	Repeated/continuous	15 days	0.5	ng/L
Fenske_2020	Fenske_2020_exp_002	Estradiol and alike	Novel tank	time_in_upper	indirect	12	9.3206	20.9659	Estradiol	12	13.7641	32.0652	Mixed	Adult	Immersion	Repeated/continuous	15 days	1.5	ng/L
Fenske_2020	Fenske_2020_exp_002	Estradiol and alike	Novel tank	time_in_upper	indirect	12	9.3206	20.9659	Estradiol	12	12.5393	33.8406	Mixed	Adult	Immersion	Repeated/continuous	15 days	5	ng/L
Fenske_2020	Fenske_2020_exp_002	Estradiol and alike	Novel tank	time_in_upper	indirect	12	9.3206	20.9659	Estradiol	12	0	0	Mixed	Adult	Immersion	Repeated/continuous	15 days	50	ng/L
Fenske_2020	Fenske_2020_exp_002	Estradiol and alike	Novel tank	time_in_upper	indirect	12	9.3206	20.9659	Estradiol	12	96.3257	98.8866	Mixed	Adult	Immersion	Repeated/continuous	15 days	75	ng/L
Moraes_2021	Moraes_2021_exp_001	Estradiol and alike	Novel tank	time_in_upper	indirect	12	29.8071	36.468	Estradiol	12	70.5209	59.4022	Male	Adult	Immersion	Acute	1 day	20	µg/L
Reyhanian_2011	Reyhanian_2011_exp_001	Estradiol and alike	Novel tank	time_in_upper	indirect	30	32.3845	35.0762	Estradiol	30	7.538	8.43219	Male	Adult	Immersion	Repeated/continuous	14 days	5	ng/L
Reyhanian_2011	Reyhanian_2011_exp_001	Estradiol and alike	Novel tank	time_in_upper	indirect	30	32.3845	35.0762	Estradiol	28	120.633	63.0456	Male	Adult	Immersion	Repeated/continuous	14 days	25	ng/L
Tamagno_2022_A	Tamagno_2022_A_exp_001	Estradiol and alike	Novel tank	time_in_upper	indirect	24	1.1476	2.87938	Estradiol	24	5.6681	6.44074	Mixed	Adult	Immersion	Acute	1 hour	0.05	ng/L
Tamagno_2022_A	Tamagno_2022_A_exp_001	Estradiol and alike	Novel tank	time_in_upper	indirect	24	1.1476	2.87938	Estradiol	24	10.1175	2.47521	Mixed	Adult	Immersion	Acute	1 hour	0.5	ng/L
Tamagno_2022_A	Tamagno_2022_A_exp_001	Estradiol and alike	Novel tank	time_in_upper	indirect	24	1.1476	2.87938	Estradiol	24	0.98189	3.34529	Mixed	Adult	Immersion	Acute	1 hour	5	ng/L
Tamagno_2022_A	Tamagno_2022_A_exp_001	Estradiol and alike	Novel tank	time_in_upper	indirect	24	1.1476	2.87938	Estradiol	24	1.47403	2.26105	Mixed	Adult	Immersion	Acute	1 hour	50	ng/L
Tamagno_2022_A	Tamagno_2022_A_exp_001	Estradiol and alike	Novel tank	time_in_upper	indirect	24	1.1476	2.87938	Estradiol	24	1.01239	1.7192	Mixed	Adult	Immersion	Acute	1 hour	75	ng/L
Tamagno_2022_A	Tamagno_2022_A_exp_002	Estradiol and alike	Novel tank	time_in_upper	indirect	24	6.88255	6.53563	Estradiol	24	89.907	82.6301	Mixed	Adult	Immersion	Repeated/continuous	15 days	0.05	ng/L
Tamagno_2022_A	Tamagno_2022_A_exp_002	Estradiol and alike	Novel tank	time_in_upper	indirect	24	6.88255	6.53563	Estradiol	24	74.0672	183.589	Mixed	Adult	Immersion	Repeated/continuous	15 days	0.5	ng/L
Tamagno_2022_A	Tamagno_2022_A_exp_002	Estradiol and alike	Novel tank	time_in_upper	indirect	24	6.88255	6.53563	Estradiol	24	116.789	159.209	Mixed	Adult	Immersion	Repeated/continuous	15 days	5	ng/L
Tamagno_2022_A	Tamagno_2022_A_exp_002	Estradiol and alike	Novel tank	time_in_upper	indirect	24	6.88255	6.53563	Estradiol	24	149.344	47.7418	Mixed	Adult	Immersion	Repeated/continuous	15 days	50	ng/L
Tamagno_2022_A	Tamagno_2022_A_exp_002	Estradiol and alike	Novel tank	time_in_upper	indirect	24	6.88255	6.53563	Estradiol	24	115.824	92.0786	Mixed	Adult	Immersion	Repeated/continuous	15 days	75	ng/L
Tamagno_2022_B	Tamagno_2022_B_exp_001	Estradiol and alike	Novel tank	time_in_upper	indirect	24	85.0155	52.5881	Estradiol	24	97.8225	82.6482	Unclear	Adult	Dietary transfer from brine shrimp	Repeated/continuous	2 x per day during 15 days	50	ng/L
Tamagno_2022_B	Tamagno_2022_B_exp_001	Estradiol and alike	Novel tank	time_in_upper	indirect	24	85.0155	52.5881	Estradiol	24	119.618	79.7407	Unclear	Adult	Dietary transfer from brine shrimp	Repeated/continuous	2 x per day during 15 days	100	ng/L
Tamagno_2022_B	Tamagno_2022_B_exp_001	Estradiol and alike	Novel tank	time_in_upper	indirect	24	85.0155	52.5881	Estradiol	24	164.291	64.74	Unclear	Adult	Dietary transfer from brine shrimp	Repeated/continuous	2 x per day during 15 days	500	ng/L
Wang_2015	Wang_2015_exp_001	Estradiol and alike	Novel tank	time_in_upper	indirect	10	20.32	120.99	Estradiol	10	149.405	292.724	Mixed	Adult	Immersion	Repeated/continuous	6 months	10	µg/L
Ariyasiri_2021	Ariyasiri_2021_exp_001	Ethanol	Novel tank	time_in_upper	indirect	10	14.8455	18.6574	Ethanol	10	3.308	6.34669	Male	Adult	Immersion	Acute	30 minutes	1	% (v/v)
Baggio_2018	Baggio_2018_exp_001	Ethanol	Novel tank	time_in_upper	indirect	8	97.848	19.3549	Ethanol	8	10.5485	5.88879	Mixed	Embryo	Immersion	Acute	2 hours	0.1	% (v/v)
Baggio_2018	Baggio_2018_exp_001	Ethanol	Novel tank	time_in_upper	indirect	8	97.848	19.3549	Ethanol	8	29.054	30.2232	Mixed	Embryo	Immersion	Acute	2 hours	0.25	% (v/v)
Baggio_2018	Baggio_2018_exp_001	Ethanol	Novel tank	time_in_upper	indirect	8	97.848	19.3549	Ethanol	8	76.0085	68.4352	Mixed	Embryo	Immersion	Acute	2 hours	0.5	% (v/v)
Baggio_2018	Baggio_2018_exp_001	Ethanol	Novel tank	time_in_upper	indirect	8	97.848	19.3549	Ethanol	8	24.518	23.0333	Mixed	Embryo	Immersion	Acute	2 hours	1	% (v/v)
Gerlai_2000	Gerlai_2000_exp_001	Ethanol	Novel tank	time_in_upper	indirect	13	7.949	6.07175	Ethanol	15	19.1135	20.7514	Mixed	Adult	Immersion	Acute	1 hour	0.25	% (v/v)
Gerlai_2000	Gerlai_2000_exp_001	Ethanol	Novel tank	time_in_upper	indirect	13	7.949	6.07175	Ethanol	13	42.1965	30.2488	Mixed	Adult	Immersion	Acute	1 hour	0.5	% (v/v)
Gerlai_2000	Gerlai_2000_exp_001	Ethanol	Novel tank	time_in_upper	indirect	13	7.949	6.07175	Ethanol	16	20.644	31.962	Mixed	Adult	Immersion	Acute	1 hour	1	% (v/v)
Gerlai_2000	Gerlai_2000_exp_002	Ethanol	Light/dark	time_in_dark	direct	15	5.5635	16.8957	Ethanol	16	2.2925	4.402	Mixed	Adult	Immersion	Acute	1 hour	0.25	% (v/v)
Gerlai_2000	Gerlai_2000_exp_002	Ethanol	Light/dark	time_in_dark	direct	15	5.5635	16.8957	Ethanol	15	8.29925	19.1333	Mixed	Adult	Immersion	Acute	1 hour	0.5	% (v/v)
Gerlai_2000	Gerlai_2000_exp_002	Ethanol	Light/dark	time_in_dark	direct	15	5.5635	16.8957	Ethanol	20	5.25585	12.4784	Mixed	Adult	Immersion	Acute	1 hour	1	% (v/v)
Gerlai_2008	Gerlai_2008_exp_001	Ethanol	Novel tank	height_in_tank	indirect	10	19413.9	13217.7	Ethanol	15	14319.9	14026.8	Unclear	Adult	Immersion	Acute	1 hour	0.25	% (v/v)
Gerlai_2008	Gerlai_2008_exp_001	Ethanol	Novel tank	height_in_tank	indirect	10	19413.9	13217.7	Ethanol	11	5390.74	7837.29	Unclear	Adult	Immersion	Acute	1 hour	0.5	% (v/v)
Gerlai_2008	Gerlai_2008_exp_001	Ethanol	Novel tank	height_in_tank	indirect	10	19413.9	13217.7	Ethanol	15	11102	17200.3	Unclear	Adult	Immersion	Acute	1 hour	1	% (v/v)
Gerlai_2008	Gerlai_2008_exp_002	Ethanol	Novel tank	height_in_tank	indirect	9	21896.3	13600.1	Ethanol	12	41475.6	23950.5	Unclear	Adult	Immersion	Acute	1 hour	0.25	% (v/v)
Gerlai_2008	Gerlai_2008_exp_002	Ethanol	Novel tank	height_in_tank	indirect	9	21896.3	13600.1	Ethanol	14	25992.7	22372.2	Unclear	Adult	Immersion	Acute	1 hour	0.5	% (v/v)
Gerlai_2008	Gerlai_2008_exp_002	Ethanol	Novel tank	height_in_tank	indirect	9	21896.3	13600.1	Ethanol	15	9005.94	15701.2	Unclear	Adult	Immersion	Acute	1 hour	1	% (v/v)
Gerlai_2008	Gerlai_2008_exp_003	Ethanol	Novel tank	height_in_tank	indirect	11	23528.4	24260.9	Ethanol	15	33959.4	18597	Unclear	Adult	Immersion	Acute	1 hour	0.25	% (v/v)
Gerlai_2008	Gerlai_2008_exp_003	Ethanol	Novel tank	height_in_tank	indirect	11	23528.4	24260.9	Ethanol	14	25438.8	19075.1	Unclear	Adult	Immersion	Acute	1 hour	0.5	% (v/v)
Gerlai_2008	Gerlai_2008_exp_003	Ethanol	Novel tank	height_in_tank	indirect	11	23528.4	24260.9	Ethanol	13	13046.3	18196.8	Unclear	Adult	Immersion	Acute	1 hour	1	% (v/v)
Gerlai_2008	Gerlai_2008_exp_004	Ethanol	Novel tank	height_in_tank	indirect	12	23495.4	9910.32	Ethanol	15	30014.6	24509.9	Unclear	Adult	Immersion	Acute	1 hour	0.25	% (v/v)
Gerlai_2008	Gerlai_2008_exp_004	Ethanol	Novel tank	height_in_tank	indirect	12	23495.4	9910.32	Ethanol	10	26891.6	22808.7	Unclear	Adult	Immersion	Acute	1 hour	0.5	% (v/v)
Gerlai_2008	Gerlai_2008_exp_004	Ethanol	Novel tank	height_in_tank	indirect	12	23495.4	9910.32	Ethanol	11	15567.5	22110.6	Unclear	Adult	Immersion	Acute	1 hour	1	% (v/v)
Lutte_2020	Lutte_2020_exp_001	Ethanol	Novel tank	time_in_upper	indirect	10	104.202	12.2975	Ethanol	10	187.756	11.4145	Mixed	Embryo	Immersion	Acute	19 hours	1	% (v/v)
Lutte_2020	Lutte_2020_exp_001	Ethanol	Novel tank	time_in_upper	indirect	10	104.202	12.2975	Ethanol	10	201.669	15.996	Mixed	Embryo	Immersion	Acute	1 day	1	% (v/v)
Lutte_2020	Lutte_2020_exp_002	Ethanol	Novel tank	time_in_upper	indirect	10	162.322	24.795	Ethanol	10	135.536	32.355	Mixed	Embryo	Immersion	Acute	19 hours	1	% (v/v)
Lutte_2020	Lutte_2020_exp_002	Ethanol	Novel tank	time_in_upper	indirect	10	162.322	24.795	Ethanol	10	117.82	32.504	Mixed	Embryo	Immersion	Acute	1 day	1	% (v/v)
Stefanello_2021	Stefanello_2021_exp_001	Ethanol	Novel tank	time_in_upper	indirect	8	118.328	91.3183	Ethanol	8	18.296	13.8768	Mixed	Adult	Immersion	Repeated/continuous	1 x per day for 20 minutes during 8 days	1	% (v/v)
Souza_2024	Souza_2024_exp_001	Miscellaneous	Novel tank	time_in_upper	indirect	12	31.7665	86.438	8 OH-DPAT	12	249.899	109.136	Mixed	Adult	Intraperitoneal injection	Acute	1 x	0.3	mg/kg
Souza_2024	Souza_2024_exp_002	Miscellaneous	Light/dark	time_in_light	indirect	12	311.494	285.668	8 OH-DPAT	12	83.2275	162.75	Mixed	Adult	Intraperitoneal injection	Acute	1 x	0.3	mg/kg
Lutte_2020	Lutte_2020_exp_001	Miscellaneous	Novel tank	time_in_upper	indirect	10	104.202	12.2975	AMPCP	10	130.879	20.11	Mixed	Embryo	Intraperitoneal injection	Acute	1 x	150	mg/kg
Serikuly_2021	Serikuly_2021_exp_001	Miscellaneous	Light/dark	time_in_light	indirect	12	117.254	59.753	Arecoline	12	165.311	54.8711	Mixed	Adult	Immersion	Acute	20 minutes	10	mg/L
Serikuly_2021	Serikuly_2021_exp_002	Miscellaneous	Novel tank	time_in_upper	indirect	15	79.686	104.127	Arecoline	15	293.189	23.0481	Mixed	Adult	Immersion	Acute	20 minutes	10	mg/L
Barcellos_2020	Barcellos_2020_exp_001	Miscellaneous	Novel tank	time_in_upper	indirect	12	46.0605	58.7633	Aripiprazole	12	18.964	16.1046	Mixed	Adult	Immersion	Acute	15 minutes	0.556	ng/L
Barcellos_2020	Barcellos_2020_exp_001	Miscellaneous	Novel tank	time_in_upper	indirect	12	46.0605	58.7633	Aripiprazole	12	33.958	63.613	Mixed	Adult	Immersion	Acute	15 minutes	5.56	ng/L
Barcellos_2020	Barcellos_2020_exp_001	Miscellaneous	Novel tank	time_in_upper	indirect	12	46.0605	58.7633	Aripiprazole	12	17.814	19.5116	Mixed	Adult	Immersion	Acute	15 minutes	556	ng/L
Volgin_2019	Volgin_2019_exp_001	Miscellaneous	Novel tank	time_in_upper	indirect	14	157	58.0948	Atropine	14	165	42.6028	Mixed	Adult	Immersion	Acute	20 minutes	90	mg/L
Volgin_2019	Volgin_2019_exp_003	Miscellaneous	Light/dark	time_in_light	indirect	10	152	34.7851	Atropine	10	163	63.2456	Mixed	Adult	Immersion	Acute	20 minutes	90	mg/L
Bortolotto_2015	Bortolotto_2015_exp_001	Miscellaneous	Novel tank	time_in_upper	indirect	12	86.9205	86.8468	Caffeine	12	114.404	34.8575	Unclear	Adult	Intraperitoneal injection	Acute	1 x	10	mg/kg
Freddo_2021	Freddo_2021_exp_001	Miscellaneous	Novel tank	time_in_upper	indirect	12	50.7925	39.6778	Caffeine	12	71.1535	85.5754	Mixed	Adult	Immersion	Acute	15 minutes	150	mg/L
Santos_2023	Santos_2023_exp_001	Miscellaneous	Novel tank	entries_in_upper	indirect	12	11.145	13.1307	Caffeine	12	4.334	8.63081	Mixed	Adult	Immersion	Repeated/continuous	7 days	0.5	µg/L
Santos_2023	Santos_2023_exp_001	Miscellaneous	Novel tank	entries_in_upper	indirect	12	11.145	13.1307	Caffeine	12	2.718	5.64995	Mixed	Adult	Immersion	Repeated/continuous	7 days	1.5	µg/L
Santos_2023	Santos_2023_exp_001	Miscellaneous	Novel tank	entries_in_upper	indirect	12	11.145	13.1307	Caffeine	12	1.51	2.19797	Mixed	Adult	Immersion	Repeated/continuous	7 days	300	µg/L
Dhakshinamoorthy_2024	Dhakshinamoorthy_2024_exp_001	Miscellaneous	Novel tank	time_in_upper	indirect	10	0.00102658	5.02631e-05	Carbamazepine	10	0.000948684	4.81579e-05	Male	Adult	Immersion	Repeated/continuous	7 days	1.9	µg/L
Dhakshinamoorthy_2024	Dhakshinamoorthy_2024_exp_002	Miscellaneous	Light/dark	time_in_light	indirect	10	0.00104583	0.000229583	Carbamazepine	10	0.00221208	0.0002275	Male	Adult	Immersion	Repeated/continuous	7 days	1.9	µg/L
Johnson_2023	Johnson_2023_exp_001	Miscellaneous	Novel tank	time_in_upper	indirect	17	0.08	0.140186	Chlordiazepoxide	19	0.21285	0.323212	Mixed	Adult	Immersion	Acute	3 minutes	1	mg/L
Johnson_2023	Johnson_2023_exp_001	Miscellaneous	Novel tank	time_in_upper	indirect	17	0.08	0.140186	Chlordiazepoxide	16	0.33	0.2	Mixed	Adult	Immersion	Acute	3 minutes	5	mg/L
Johnson_2023	Johnson_2023_exp_001	Miscellaneous	Novel tank	time_in_upper	indirect	17	0.08	0.140186	Chlordiazepoxide	18	0.37	0.127279	Mixed	Adult	Immersion	Acute	3 minutes	15	mg/L
Johnson_2023	Johnson_2023_exp_002	Miscellaneous	Light/dark	time_in_dark	direct	19	153.568	94.5083	Chlordiazepoxide	19	152.272	111.58	Mixed	Adult	Immersion	Acute	3 minutes	1	mg/L
Johnson_2023	Johnson_2023_exp_002	Miscellaneous	Light/dark	time_in_dark	direct	19	153.568	94.5083	Chlordiazepoxide	19	138.309	84.1429	Mixed	Adult	Immersion	Acute	3 minutes	5	mg/L
Johnson_2023	Johnson_2023_exp_002	Miscellaneous	Light/dark	time_in_dark	direct	19	153.568	94.5083	Chlordiazepoxide	19	138.398	79.8053	Mixed	Adult	Immersion	Acute	3 minutes	15	mg/L
Gusso_2021	Gusso_2021_exp_001	Miscellaneous	Novel tank	time_in_upper	indirect	17	89.4615	73.4614	Clonazepam	13	169.009	110.067	Mixed	Adult	Immersion	Acute	10 minutes	0.006	mg/L
Bortolotto_2015	Bortolotto_2015_exp_004	Miscellaneous	Novel tank	time_in_upper	indirect	12	91.264	55.0948	Dipyridamole	12	94.7825	39.6726	Unclear	Adult	Intraperitoneal injection	Acute	1 x	5	mg/kg
Bortolotto_2015	Bortolotto_2015_exp_002	Miscellaneous	Novel tank	time_in_upper	indirect	12	91.388	75.0342	DPCPX	12	77.6245	59.5237	Unclear	Adult	Intraperitoneal injection	Acute	1 x	0.5	mg/kg
Joseph_2021	Joseph_2021_exp_001	Miscellaneous	Novel tank	time_in_upper	indirect	8	71.6985	33.0995	Duloxetine	8	62.032	36.7801	Mixed	Larva	Immersion	Repeated/continuous	36 hours	20	µM
Lutte_2020	Lutte_2020_exp_001	Miscellaneous	Novel tank	time_in_upper	indirect	10	104.202	12.2975	EHNA	10	117.576	6.32	Mixed	Embryo	Intraperitoneal injection	Acute	1 x	100	mg/kg
Bortolotto_2015	Bortolotto_2015_exp_003	Miscellaneous	Novel tank	time_in_upper	indirect	12	81.391	49.6233	EHNA	12	85.4475	30.9691	Unclear	Adult	Intraperitoneal injection	Acute	1 x	100	ug/kg
Wu_2022	Wu_2022_exp_001	Miscellaneous	Novel tank	time_in_upper	indirect	16	10.668	31.562	Fentanyl	16	30.798	41.434	Unclear	Adult	Intraperitoneal injection	Repeated/continuous	1 x per day during 3 days (fentanyl on days 1 and 3; saline on day 2)	10	mg/L
Wu_2022	Wu_2022_exp_001	Miscellaneous	Novel tank	time_in_upper	indirect	16	10.668	31.562	Fentanyl	16	28.1465	35.512	Unclear	Adult	Intraperitoneal injection	Repeated/continuous	1 x per day during 3 days (fentanyl on days 1 and 3; saline on day 2)	100	mg/l
Wu_2022	Wu_2022_exp_001	Miscellaneous	Novel tank	time_in_upper	indirect	16	10.668	31.562	Fentanyl	16	53.58	55.738	Unclear	Adult	Intraperitoneal injection	Repeated/continuous	1 x per day during 3 days (fentanyl on days 1 and 3; saline on day 2)	1000	mg/l
Adel_2024	Adel_2024_exp_001	Miscellaneous	Open tank	time_in_center	indirect	10	9.173	27.1615	Fluoxetine	10	5.874	16.0525	Mixed	Adult	Immersion	Acute	55-65 minutes	500	µg/L
Oliveri_2019	Oliveri_2019_exp_001	Miscellaneous	Novel tank	height_in_tank	indirect	16	1.321	0.529939	Haloperidol	16	1.666	1.4963	Mixed	Larval	Immersion	Repeated/continuous	115 hours	0.5	µM
Oliveri_2019	Oliveri_2019_exp_001	Miscellaneous	Novel tank	height_in_tank	indirect	16	1.321	0.529939	Haloperidol	16	1.2045	0.784118	Mixed	Larval	Immersion	Repeated/continuous	115 hours	1.5	µM
Maximino_2014	Maximino_2014_exp_001	Miscellaneous	Novel tank	time_in_upper	indirect	9	18.14	21.21	IB-MECA	11	37.04	72.6341	Male	Adult	Intraperitoneal injection	Acute	1 x	0.01	mg/kg
Maximino_2014	Maximino_2014_exp_001	Miscellaneous	Novel tank	time_in_upper	indirect	9	18.14	21.21	IB-MECA	12	208.5	125.4	Male	Adult	Intraperitoneal injection	Acute	1 x	0.1	mg/kg
Maximino_2014	Maximino_2014_exp_002	Miscellaneous	Light/dark	time_in_light	indirect	9	19.9	3.45	IB-MECA	10	51.84	6.26131	Male	Adult	Intraperitoneal injection	Acute	1 x	0.01	mg/kg
Maximino_2014	Maximino_2014_exp_002	Miscellaneous	Light/dark	time_in_light	indirect	9	19.9	3.45	IB-MECA	9	42.1	6.3	Male	Adult	Intraperitoneal injection	Acute	1 x	0.1	mg/kg
Cachat_2013	Cachat_2013_exp_001	Miscellaneous	Novel tank	time_in_upper	indirect	29	15.8541	27.8625	Ibogaine	29	20.8135	48.2207	Mixed	Adult	Immersion	Acute	20 minutes	10	mg/L
Cachat_2013	Cachat_2013_exp_001	Miscellaneous	Novel tank	time_in_upper	indirect	29	15.8541	27.8625	Ibogaine	29	25.5459	66.6053	Mixed	Adult	Immersion	Acute	20 minutes	20	mg/L
Cachat_2013	Cachat_2013_exp_002	Miscellaneous	Light/dark	time_in_light	indirect	13	98.6752	152.127	Ibogaine	13	96.2255	143.503	Mixed	Adult	Immersion	Acute	20 minutes	10	mg/L
Cachat_2013	Cachat_2013_exp_002	Miscellaneous	Light/dark	time_in_light	indirect	13	98.6752	152.127	Ibogaine	13	266.397	103.698	Mixed	Adult	Immersion	Acute	20 minutes	20	mg/L
Landin_2020	Landin_2020_exp_001	Miscellaneous	Novel tank	time_in_upper	indirect	20	7	10.7331	L-368,899	20	8.8	10.7331	Mixed	Adult	Intraperitoneal injection	Acute	1 x	100	μg/g
Grossman_2010	Grossman_2010_exp_001	Miscellaneous	Novel tank	time_in_upper	indirect	10	2.316	9.19892	LSD	10	205.734	96.7524	Mixed	Adult	Immersion	Acute	20 minutes	250	µg/L
Grossman_2010	Grossman_2010_exp_002	Miscellaneous	Light/dark	time_in_light	indirect	12	39.6365	70.1048	LSD	12	131.047	115.568	Mixed	Adult	Immersion	Acute	20 minutes	250	µg/L
Grossman_2010	Grossman_2010_exp_003	Miscellaneous	Open tank	time_in_center	indirect	15	89.03	88.945	LSD	15	70.669	70.7575	Mixed	Adult	Immersion	Acute	20 minutes	250	µg/L
Kyzar_2012	Kyzar_2012_exp_001	Miscellaneous	Novel tank	time_in_upper	indirect	20	10.644	18.8009	Mescaline	20	71.9125	75.7893	Mixed	Adult	Immersion	Acute	20 minutes	20	mg/L
Crosby_2015	Crosby_2015_exp_001	Miscellaneous	Novel tank	height_in_tank	indirect	30	1.585	0.685137	Nicotine	30	1.462	0.443152	Unclear	Embryo	Immersion	Repeated/continuous	5 days	45	µM
Crosby_2015	Crosby_2015_exp_001	Miscellaneous	Novel tank	height_in_tank	indirect	30	1.585	0.685137	Nicotine	30	1.4995	0.4898	Unclear	Embryo	Immersion	Repeated/continuous	5 days	60	µM
Stewart_2015	Stewart_2015_exp_001	Miscellaneous	Novel tank	time_in_upper	indirect	12	28.407	42.7972	Nicotine	11	4.3535	6.55365	Mixed	Adult	Immersion	Repeated/continuous	4 days	1.00-2.00	mg/L
Martins_2022	Martins_2022_exp_001	Miscellaneous	Novel tank	time_in_bottom	direct	20	42.2597	98.4308	Reserpine	18	241.034	96.0822	Male	Adult	Immersion	Acute	20 minutes	40	μg/mL
Oliveri_2019	Oliveri_2019_exp_001	Miscellaneous	Novel tank	height_in_tank	indirect	16	1.321	0.529939	SCH-23390	16	1.1205	0.767333	Mixed	Larval	Immersion	Repeated/continuous	115 hours	0.5	µM
Oliveri_2019	Oliveri_2019_exp_001	Miscellaneous	Novel tank	height_in_tank	indirect	16	1.321	0.529939	SCH-23390	16	1.2075	0.657029	Mixed	Larval	Immersion	Repeated/continuous	115 hours	1.5	µM
Bortolotto_2015	Bortolotto_2015_exp_001	Miscellaneous	Novel tank	time_in_upper	indirect	12	86.9205	86.8468	Scopolamine	12	93.084	75.4377	Unclear	Adult	Immersion	Acute	1 hour	200	µM
Bortolotto_2015	Bortolotto_2015_exp_002	Miscellaneous	Novel tank	time_in_upper	indirect	12	91.388	75.0342	Scopolamine	12	77.989	66.0985	Unclear	Adult	Immersion	Acute	1 hour	200	µM
Bortolotto_2015	Bortolotto_2015_exp_003	Miscellaneous	Novel tank	time_in_upper	indirect	12	81.391	49.6233	Scopolamine	12	72.5225	49.2509	Unclear	Adult	Immersion	Acute	1 hour	200	µM
Bortolotto_2015	Bortolotto_2015_exp_004	Miscellaneous	Novel tank	time_in_upper	indirect	12	91.264	55.0948	Scopolamine	12	92.018	52.7323	Unclear	Adult	Immersion	Acute	1 hour	200	µM
Hamilton_2017	Hamilton_2017_exp_001	Miscellaneous	Open tank	time_in_center	indirect	18	8.468	6.76277	Scopolamine	19	20.4	14.1751	Unclear	Adult	Immersion	Acute	30 minutes	800	µM
Hamilton_2017	Hamilton_2017_exp_002	Miscellaneous	Novel tank	time_in_upper	indirect	10	55.8	43.6394	Scopolamine	13	144.9	94.826	Unclear	Adult	Immersion	Acute	30 minutes	800	µM
Volgin_2019	Volgin_2019_exp_002	Miscellaneous	Novel tank	time_in_upper	indirect	14	157	23.2379	Scopolamine	14	146	50.3488	Mixed	Adult	Immersion	Acute	20 minutes	120	mg/L
Volgin_2019	Volgin_2019_exp_003	Miscellaneous	Light/dark	time_in_light	indirect	10	152	34.7851	Scopolamine	10	195	75.8947	Mixed	Adult	Immersion	Acute	20 minutes	120	mg/L
Bailey_2016	Bailey_2016_exp_001	Miscellaneous	Novel tank	height_in_tank	indirect	28	1.4105	1.14551	Valproic acid	28	1.6505	1.2134	Mixed	Larva	Immersion	Repeated/continuous	5 days	0.5	µM
Bailey_2016	Bailey_2016_exp_001	Miscellaneous	Novel tank	height_in_tank	indirect	28	1.4105	1.14551	Valproic acid	28	1.5775	1.12571	Mixed	Larva	Immersion	Repeated/continuous	5 days	5	µM
Bailey_2016	Bailey_2016_exp_001	Miscellaneous	Novel tank	height_in_tank	indirect	28	1.4105	1.14551	Valproic acid	28	2.0215	1.13986	Mixed	Larva	Immersion	Repeated/continuous	5 days	50	µM
Dhanabal_2024	Dhanabal_2024_exp_001	Miscellaneous	Novel tank	time_in_bottom	direct	20	199.881	18.5884	Valproic acid	20	195.842	9.5659	Unclear	Adult	Immersion	Acute	unclear	unclear	unclear
Dhanabal_2024	Dhanabal_2024_exp_001	Miscellaneous	Novel tank	time_in_bottom	direct	20	199.881	18.5884	Valproic acid	20	184.679	11.1446	Unclear	Adult	Intraperitoneal injection	Acute	1 x	100	mg/kg
Joseph_2021	Joseph_2021_exp_001	Miscellaneous	Novel tank	time_in_upper	indirect	8	71.6985	33.0995	Valproic acid	8	6.515	9.98863	Mixed	Larva	Immersion	Repeated/continuous	100 hours	10	µM
Zimmermann_2015	Zimmermann_2015_exp_001	Miscellaneous	Novel tank	time_in_bottom	direct	32	248.9	44.6891	Valproic acid	32	268.5	22.6274	Unclear	Embryo	Immersion	Repeated/continuous	2 days	48	µM
Bortolotto_2015	Bortolotto_2015_exp_002	Miscellaneous	Novel tank	time_in_upper	indirect	12	91.388	75.0342	ZM 241385	12	69.474	46.8	Unclear	Adult	Intraperitoneal injection	Acute	1 x	10	ug/kg
Giacomini_2020	Giacomini_2020_exp_001	Miscellaneous	Novel tank	time_in_upper	indirect	15	54.242	42.5873	Donepezil	15	56.377	71.6463	Mixed	Adult	Immersion	Acute	1 day	0.25	mg/L
Giacomini_2020	Giacomini_2020_exp_001	Miscellaneous	Novel tank	time_in_upper	indirect	15	54.242	42.5873	Donepezil	15	101.516	132.235	Mixed	Adult	Immersion	Acute	1 day	0.5	mg/L
Giacomini_2020	Giacomini_2020_exp_001	Miscellaneous	Novel tank	time_in_upper	indirect	15	54.242	42.5873	Donepezil	15	100.535	140.766	Mixed	Adult	Immersion	Acute	1 day	1	mg/L
Giacomini_2020	Giacomini_2020_exp_002	Miscellaneous	Light/dark	time_in_light	indirect	12	185.019	47.0321	Donepezil	12	205.082	58.8534	Mixed	Adult	Immersion	Acute	1 day	0.25	mg/L
Giacomini_2020	Giacomini_2020_exp_002	Miscellaneous	Light/dark	time_in_light	indirect	12	185.019	47.0321	Donepezil	12	204.053	69.5418	Mixed	Adult	Immersion	Acute	1 day	0.5	mg/L
Giacomini_2020	Giacomini_2020_exp_002	Miscellaneous	Light/dark	time_in_light	indirect	12	185.019	47.0321	Donepezil	12	122.543	45.0489	Mixed	Adult	Immersion	Acute	1 day	1	mg/L
Riehl_2011	Riehl_2011_exp_001	NMDA antagonists	Novel tank	time_in_upper	indirect	12	105.478	64.8861	Ketamine	12	283.129	132.528	Mixed	Adult	Immersion	Acute	20 minutes	20	mg/L
Riehl_2011	Riehl_2011_exp_001	NMDA antagonists	Novel tank	time_in_upper	indirect	12	105.478	64.8861	Ketamine	12	210.774	164.841	Mixed	Adult	Immersion	Acute	20 minutes	40	mg/L
Riehl_2011	Riehl_2011_exp_002	NMDA antagonists	Light/dark	time_in_light	indirect	12	9.9755	11.5666	Ketamine	12	75.623	61.0981	Mixed	Adult	Immersion	Acute	20 minutes	20	mg/L
Riehl_2011	Riehl_2011_exp_002	NMDA antagonists	Light/dark	time_in_light	indirect	12	9.9755	11.5666	Ketamine	12	124.611	124.053	Mixed	Adult	Immersion	Acute	20 minutes	40	mg/L
Benvenutti_2021	Benvenutti_2021_exp_001	NMDA antagonists	Open tank	time_in_center	indirect	11	68.818	74.411	MK-801	11	115.618	217.24	Mixed	Adult	Immersion	Acute	20 minutes	1	µM
Benvenutti_2021	Benvenutti_2021_exp_001	NMDA antagonists	Open tank	time_in_center	indirect	11	68.818	74.411	MK-801	11	122.773	192.343	Mixed	Adult	Immersion	Acute	20 minutes	5	µM
Benvenutti_2021	Benvenutti_2021_exp_001	NMDA antagonists	Open tank	time_in_center	indirect	11	68.818	74.411	MK-801	11	82.209	69.642	Mixed	Adult	Immersion	Acute	20 minutes	10	µM
Mccutcheon_2016	Mccutcheon_2016_exp_001	NMDA antagonists	Novel tank	latency_to_upper	direct	6	63.5085	41.5274	MK-801	6	64.1375	49.5532	Mixed	Adult	Retro-orbital injection	Acute	1 x	12.5	µM
Perdikaris_2022	Perdikaris_2022_exp_001	NMDA antagonists	Open tank	time_in_center	indirect	15	18.4833	11.6163	MK-801	15	3.10795	3.08233	Male	Adult	Immersion	Repeated/continuous	1 x per day for 3 hours during 7 days	4	µM
Perdikaris_2022	Perdikaris_2022_exp_002	NMDA antagonists	Novel tank	time_in_upper	indirect	15	28.4879	22.4339	MK-801	15	32.8601	28.0347	Male	Adult	Immersion	Repeated/continuous	1 x per day for 3 hours during 7 days	4	µM
Perdikaris_2023_A	Perdikaris_2023_A_exp_001	NMDA antagonists	Open tank	time_in_periphery	direct	20	85.1273	11.236	MK-801	20	96.1601	5.319	Male	Adult	Immersion	Repeated/continuous	1 x per day for 3 hours during 7 days	4	µM
Perdikaris_2023_A	Perdikaris_2023_A_exp_002	NMDA antagonists	Light/dark	time_in_light	indirect	8	0.5545	0.405879	MK-801	8	-0.0815	0.398808	Male	Adult	Immersion	Repeated/continuous	1 x per day for 3 hours during 7 days	4	µM
Perdikaris_2023_B	Perdikaris_2023_B_exp_001	NMDA antagonists	Open tank	time_in_periphery	direct	5	72.427	15.3964	MK-801	5	97.213	5.06246	Male	Adult	Immersion	Repeated/continuous	1 x per day for 3 hours during 7 days	4	µM
Perdikaris_2023_B	Perdikaris_2023_B_exp_002	NMDA antagonists	Novel tank	time_freezing	direct	5	5.007	7.99842	MK-801	5	202.004	132.939	Male	Adult	Immersion	Repeated/continuous	1 x per day for 3 hours during 7 days	4	µM
Sison_2011	Sison_2011_exp_001	NMDA antagonists	Novel tank	time_in_bottom	direct	8	34.7542	30.0887	MK-801	8	55.5896	21.8485	Mixed	Adult	Immersion	Acute	30 minutes	2	µM
Sison_2011	Sison_2011_exp_001	NMDA antagonists	Novel tank	time_in_bottom	direct	8	34.7542	30.0887	MK-801	8	64.9266	29.9072	Mixed	Adult	Immersion	Acute	30 minutes	20	µM
Sison_2011	Sison_2011_exp_001	NMDA antagonists	Novel tank	time_in_bottom	direct	8	34.7542	30.0887	MK-801	8	52.782	46.7761	Mixed	Adult	Immersion	Acute	30 minutes	100	µM
Sison_2011	Sison_2011_exp_002	NMDA antagonists	Novel tank	time_in_bottom	direct	8	41.8325	33.1008	MK-801	8	48.55	24.3174	Mixed	Adult	Immersion	Acute	30 minutes	2	µM
Sison_2011	Sison_2011_exp_002	NMDA antagonists	Novel tank	time_in_bottom	direct	8	41.8325	33.1008	MK-801	8	44.212	19.7551	Mixed	Adult	Immersion	Acute	30 minutes	20	µM
Sison_2011	Sison_2011_exp_002	NMDA antagonists	Novel tank	time_in_bottom	direct	8	41.8325	33.1008	MK-801	8	57.967	16.6835	Mixed	Adult	Immersion	Acute	30 minutes	100	µM
Sison_2011	Sison_2011_exp_003	NMDA antagonists	Novel tank	time_in_bottom	direct	8	43.875	25.3837	MK-801	8	68.8485	13.2993	Mixed	Adult	Immersion	Acute	30 minutes	2	µM
Sison_2011	Sison_2011_exp_003	NMDA antagonists	Novel tank	time_in_bottom	direct	8	43.875	25.3837	MK-801	8	65.799	34.2013	Mixed	Adult	Immersion	Acute	30 minutes	20	µM
Sison_2011	Sison_2011_exp_003	NMDA antagonists	Novel tank	time_in_bottom	direct	8	43.875	25.3837	MK-801	8	80.214	15.8788	Mixed	Adult	Immersion	Acute	30 minutes	100	µM
Sison_2011	Sison_2011_exp_004	NMDA antagonists	Light/dark	time_in_light	indirect	8	33.7605	13.1352	MK-801	8	32.8695	6.55488	Mixed	Adult	Immersion	Acute	30 minutes	2	µM
Sison_2011	Sison_2011_exp_004	NMDA antagonists	Light/dark	time_in_light	indirect	8	33.7605	13.1352	MK-801	8	34.973	25.1589	Mixed	Adult	Immersion	Acute	30 minutes	20	µM
Sison_2011	Sison_2011_exp_004	NMDA antagonists	Light/dark	time_in_light	indirect	8	33.7605	13.1352	MK-801	8	37.54	14.8224	Mixed	Adult	Immersion	Acute	30 minutes	100	µM
Sison_2011	Sison_2011_exp_005	NMDA antagonists	Light/dark	time_in_light	indirect	8	39.483	13.6882	MK-801	8	32.139	14.7474	Mixed	Adult	Immersion	Acute	30 minutes	2	µM
Sison_2011	Sison_2011_exp_005	NMDA antagonists	Light/dark	time_in_light	indirect	8	39.483	13.6882	MK-801	8	34.982	12.8566	Mixed	Adult	Immersion	Acute	30 minutes	20	µM
Sison_2011	Sison_2011_exp_005	NMDA antagonists	Light/dark	time_in_light	indirect	8	39.483	13.6882	MK-801	8	47.5755	22.2343	Mixed	Adult	Immersion	Acute	30 minutes	100	µM
Sison_2011	Sison_2011_exp_006	NMDA antagonists	Light/dark	time_in_light	indirect	8	27.4595	15.3527	MK-801	8	27.531	11.5456	Mixed	Adult	Immersion	Acute	30 minutes	2	µM
Sison_2011	Sison_2011_exp_006	NMDA antagonists	Light/dark	time_in_light	indirect	8	27.4595	15.3527	MK-801	8	29.3845	18.8571	Mixed	Adult	Immersion	Acute	30 minutes	20	µM
Sison_2011	Sison_2011_exp_006	NMDA antagonists	Light/dark	time_in_light	indirect	8	27.4595	15.3527	MK-801	8	47.727	24.8817	Mixed	Adult	Immersion	Acute	30 minutes	100	µM
Kyzar_2012	Kyzar_2012_exp_001	NMDA antagonists	Novel tank	time_in_upper	indirect	13	49.623	67.8348	Phencyclidine	13	106.148	137.233	Mixed	Adult	Immersion	Acute	20 minutes	3	mg/L
Aldurrah_2023	Aldurrah_2023_exp_001	Stress	Open tank	time_freezing	direct	10	107.177	63.4305	Chronic unpredictable stress	10	243.601	85.5349	Mixed	Adult	N/A	Repeated/continuous	2 x per day during 14 days	N/A	N/A
Chakravarty_2013	Chakravarty_2013_exp_001	Stress	Novel tank	latency_to_upper	direct	30	47.8522	35.9931	Chronic unpredictable stress	30	87.6597	25.5386	Mixed	Adult	N/A	Repeated/continuous	2 x per day during 15 days	N/A	N/A
Chakravarty_2013	Chakravarty_2013_exp_002	Stress	Light/dark	latency_to_dark	indirect	30	27.3525	40.8218	Chronic unpredictable stress	30	11.499	16.1496	Mixed	Adult	N/A	Repeated/continuous	2 x per day during 15 days	N/A	N/A
Fontana_2020	Fontana_2020_exp_001	Stress	Novel tank	time_in_bottom	direct	11	26.5425	7.18455	Chronic unpredictable stress	11	26.963	7.40971	Unclear	Larva	N/A	Repeated/continuous	1 x per day during 3 days	N/A	N/A
Fontana_2021	Fontana_2021_exp_001	Stress	Novel tank	time_in_upper	indirect	16	47.864	47.8796	Chronic unpredictable stress	16	77.4545	65.1348	Mixed	Larva	N/A	Acute	2 x per day during 1 day	N/A	N/A
Fontana_2021	Fontana_2021_exp_001	Stress	Novel tank	time_in_upper	indirect	16	47.864	47.8796	Chronic unpredictable stress	16	108.283	82.7507	Mixed	Larva	N/A	Repeated/continuous	2 x per day during 3 days	N/A	N/A
Fontana_2021	Fontana_2021_exp_001	Stress	Novel tank	time_in_upper	indirect	16	47.864	47.8796	Chronic unpredictable stress	16	126.469	107.054	Mixed	Larva	N/A	Repeated/continuous	2 x per day during 7 days	N/A	N/A
Fontana_2021	Fontana_2021_exp_001	Stress	Novel tank	time_in_upper	indirect	16	47.864	47.8796	Chronic unpredictable stress	16	23.5215	25.0231	Mixed	Larva	N/A	Repeated/continuous	2 x per day during 14 days	N/A	N/A
Fontana_2021	Fontana_2021_exp_002	Stress	Light/dark	time_in_dark	direct	15	217.207	102.678	Chronic unpredictable stress	15	204.587	71.8	Mixed	Larva	N/A	Acute	2 x per day during 1 day	N/A	N/A
Fontana_2021	Fontana_2021_exp_002	Stress	Light/dark	time_in_dark	direct	15	217.207	102.678	Chronic unpredictable stress	15	174.73	110.622	Mixed	Larva	N/A	Repeated/continuous	2 x per day during 3 days	N/A	N/A
Fontana_2021	Fontana_2021_exp_002	Stress	Light/dark	time_in_dark	direct	15	217.207	102.678	Chronic unpredictable stress	15	129.405	87.052	Mixed	Larva	N/A	Repeated/continuous	2 x per day during 7 days	N/A	N/A
Fontana_2021	Fontana_2021_exp_002	Stress	Light/dark	time_in_dark	direct	15	217.207	102.678	Chronic unpredictable stress	15	263.027	77.382	Mixed	Larva	N/A	Repeated/continuous	2 x per day during 14 days	N/A	N/A
Rahim_2022	Rahim_2022_exp_001	Stress	Light/dark	time_in_dark	direct	10	240.31	129.854	Chronic unpredictable stress	10	329.857	76.9335	Mixed	Adult	N/A	Repeated/continuous	2 x per day during 14 days	N/A	N/A
Rahim_2022	Rahim_2022_exp_002	Stress	Open tank	time_freezing	direct	10	22.8675	27.7095	Chronic unpredictable stress	10	59.1855	66.9881	Mixed	Adult	N/A	Repeated/continuous	2 x per day during 14 days	N/A	N/A
Reddy_2018	Reddy_2018_exp_001	Stress	Novel tank	time_in_upper	indirect	12	65.2618	44.7955	Chronic unpredictable stress	12	9.2418	16.54	Unclear	Adult	N/A	Repeated/continuous	2 x per day during 7 days	N/A	N/A
Reddy_2019	Reddy_2019_exp_001	Stress	Novel tank	time_in_upper	indirect	15	39.9447	26.5612	Chronic unpredictable stress	15	14.2082	17.3141	Unclear	Adult	N/A	Repeated/continuous	2 x per day during 7 days	N/A	N/A
Sachett_2022	Sachett_2022_exp_001	Stress	Novel tank	time_in_upper	indirect	18	22.7156	22.7105	Chronic unpredictable stress	17	11.5271	14.481	Mixed	Adult	N/A	Repeated/continuous	2 x per day during 14 days	N/A	N/A
Sachett_2022	Sachett_2022_exp_002	Stress	Open tank	time_in_center	indirect	17	40.2741	49.3537	Chronic unpredictable stress	17	47.4796	26.9861	Mixed	Adult	N/A	Repeated/continuous	2 x per day during 14 days	N/A	N/A
Wang_2024	Wang_2024_exp_001	Stress	Novel tank	time_in_upper	indirect	18	137.043	63.2382	Chronic unpredictable stress	18	42.7535	35.4238	Mixed	Adult	N/A	Repeated/continuous	1-4 x per day during 5 weeks	N/A	N/A
Wang_2024	Wang_2024_exp_002	Stress	Light/dark	time_in_light	indirect	18	169.311	69.4254	Chronic unpredictable stress	18	72.498	46.0563	Mixed	Adult	N/A	Repeated/continuous	1-4 x per day during 5 weeks	N/A	N/A
Liu_2024	Liu_2024_exp_001	Stress	Novel tank	time_in_upper	indirect	5	13.381	4.49397	Cold water	4	5.9318	4.32809	Mixed	Adult	N/A	Acute	1 day	N/A	N/A
Barcellos_2020	Barcellos_2020_exp_001	Stress	Novel tank	time_in_upper	indirect	12	46.0605	58.7633	Net chasing	12	77.472	65.087	Mixed	Adult	N/A	Acute	2 minutes	N/A	N/A
Tamagno_2022_A	Tamagno_2022_A_exp_001	Stress	Novel tank	time_in_upper	indirect	24	1.1476	2.87938	Net chasing	24	1.0495	2.09449	Mixed	Adult	N/A	Acute	1 minute	N/A	N/A
Tamagno_2022_A	Tamagno_2022_A_exp_002	Stress	Novel tank	time_in_upper	indirect	24	6.88255	6.53563	Net chasing	24	23.7748	29.1169	Mixed	Adult	N/A	Acute	1 minute	N/A	N/A
Marchetto_2021	Marchetto_2021_exp_001	Stress	Novel tank	time_in_upper	indirect	12	118.599	138.383	Social isolation	12	122.367	119.745	Mixed	Adult	N/A	Acute	1 day	N/A	N/A
Müller_2024	Müller_2024_exp_001	Stress	Novel tank	time_in_upper	indirect	12	45.929	32.812	Social isolation	12	107.552	67.4928	Mixed	Adult	N/A	Repeated/continuous	12 days	N/A	N/A
Müller_2024	Müller_2024_exp_002	Stress	Light/dark	time_in_light	indirect	12	183.016	50.3698	Social isolation	11	230.906	71.6839	Mixed	Adult	N/A	Repeated/continuous	12 days	N/A	N/A
Shams_2017_A	Shams_2017_A_exp_001	Stress	Open tank	time_in_periphery	direct	10	88.0465	10.8441	Social isolation	10	90.4912	8.47356	Mixed	Embryo	N/A	Repeated/continuous	7 days	N/A	N/A
Shams_2017_A	Shams_2017_A_exp_001	Stress	Open tank	time_in_periphery	direct	10	88.0465	10.8441	Social isolation	10	85.3449	14.2687	Mixed	Embryo	N/A	Repeated/continuous	180 days	N/A	N/A
