## Supplementary Table S3 for "Modulation of social behavior in adult zebrafish (*Danio rerio*): a systematic review and meta-analysis"

### Sheet: Supplementary Table S3
Study	Random.sequence.generation	Baseline.characteristics	Random.housing	Blinding.of.caregivers.or.investigators	Random.outcome.assessment	Blinding.of.outcome.assessment	Incomplete.outcome.data	Selective.outcome.reporting	Other.pseudoreplication	Other.procedural.equivalence	Overall	Other.impossibility.of.blinding	Other.pre-register
Adel_2024	Unclear	Unclear	Low	Low	Low	Unclear	Low	Low	High	Low	Low	No	No
Aldurrah_2023	Unclear	Unclear	Unclear	High	Unclear	High	Unclear	Low	High	High	High	Yes	No
Araujo-Silva_2018	Unclear	Unclear	Unclear	Unclear	Unclear	Unclear	High	Low	Low	Low	Low	No	No
Ariyasiri_2021	Unclear	Unclear	Unclear	Unclear	Unclear	Unclear	Unclear	Low	Low	Low	Low	No	No
Baggio_2018	Unclear	Low	Unclear	Unclear	Unclear	Unclear	Unclear	High	High	Low	High	No	No
Bailey_2016	Unclear	Low	Unclear	Unclear	Unclear	Unclear	Unclear	Low	High	Low	Low	No	No
Barba-escobedo_2012	Unclear	Unclear	Unclear	Unclear	Unclear	Low	Unclear	High	Low	Low	Low	No	No
Barcellos_2020	Low	Unclear	Unclear	High	Unclear	Low	High	Low	Low	High	High	Yes	No
Baronio_2018	Unclear	Low	Unclear	Unclear	Low	Unclear	Unclear	Unclear	High	Low	Low	No	No
Benvenutti_2021	Low	Low	Unclear	Unclear	Unclear	Low	Low	Low	Low	Low	Low	No	No
Borrego-Soto_2022	Unclear	Low	Unclear	Unclear	Unclear	Unclear	Unclear	High	High	Low	High	No	No
Bortolotto_2015	Unclear	Unclear	Unclear	Unclear	Unclear	Unclear	Unclear	Low	Unclear	Low	Low	No	No
Buske_2011	Unclear	Low	Unclear	Unclear	Low	Low	Low	Low	Low	Low	Low	No	No
Cachat_2013	Unclear	Unclear	Unclear	Unclear	Unclear	Low	Unclear	Low	High	Low	Low	No	No
Canzian_2017	Unclear	Unclear	Unclear	Unclear	Low	Low	High	High	Low	Low	High	No	No
Canzian_2024	Low	Unclear	Unclear	Low	Low	Low	Low	Low	Low	Low	Low	No	No
Chakravarty_2013	Unclear	Unclear	Unclear	High	Unclear	Unclear	Low	Unclear	Unclear	High	High	Yes	No
Chele_2024	Unclear	Unclear	Unclear	Unclear	Unclear	Unclear	Low	Low	High	Low	Low	No	No
Chen_2021	Unclear	Low	Unclear	Unclear	Unclear	Unclear	Low	Low	Low	Low	Low	No	No
Cook_2023	Unclear	Unclear	Unclear	High	Unclear	Unclear	Low	Unclear	Low	Low	Low	Yes	No
Crosby_2015	Unclear	Low	Unclear	Unclear	Low	Unclear	Unclear	Low	High	Low	Low	No	No
Dhakshinamoorthy_2024	Unclear	Unclear	Unclear	Unclear	Unclear	Unclear	Low	High	High	Low	High	No	No
Dhanabal_2024	Unclear	Unclear	Unclear	High	Unclear	Unclear	Unclear	Low	Unclear	High	High	No	No
Fenske_2020	High	Low	Unclear	Unclear	Unclear	Unclear	Low	High	Unclear	Low	High	No	No
Fernandes_2009	Unclear	Low	Unclear	Unclear	Unclear	Unclear	High	Low	High	Low	High	No	No
Fernandes_2015_A	Unclear	Low	Unclear	Unclear	Unclear	Unclear	Unclear	Low	High	Low	Low	No	No
Fernandes_2015_B	Unclear	Low	Unclear	Unclear	Unclear	Unclear	High	Low	High	Low	High	No	No
Fernandes_2018	Unclear	Low	Unclear	Unclear	Unclear	Unclear	Unclear	Low	Unclear	Unclear	Low	No	No
Flores_Prieto_2024	Unclear	Low	Unclear	Unclear	Unclear	Unclear	Unclear	Low	High	Low	Low	No	No
Fontana_2018	Unclear	Unclear	Unclear	High	Unclear	Unclear	Unclear	Low	High	High	High	No	No
Fontana_2020	Unclear	Low	Unclear	High	Unclear	Low	Low	Low	High	High	High	Yes	No
Fontana_2021	Unclear	Low	Unclear	High	Low	Unclear	Unclear	Low	High	High	High	Yes	No
Franscescon_2021	Unclear	Unclear	Unclear	Unclear	Low	Low	Unclear	Low	Low	Low	Low	No	No
Freddo_2021	Low	Unclear	Unclear	Unclear	Unclear	Unclear	Unclear	Low	Low	Low	Low	No	No
Frizzo_2020	Unclear	Unclear	Unclear	Unclear	Unclear	Unclear	Unclear	Low	High	Low	Low	No	No
Fulcher_2016	Unclear	Unclear	Unclear	High	Unclear	Unclear	Unclear	Low	Low	High	High	Yes	No
Gerlai_2000	Unclear	Unclear	Unclear	Unclear	Low	Low	Unclear	Low	High	Low	Low	No	No
Gerlai_2003	Unclear	Unclear	Unclear	Low	Low	Low	High	Low	Unclear	Low	Low	No	No
Gerlai_2008	Unclear	Unclear	Unclear	Unclear	Low	Unclear	Unclear	Low	Low	Low	Low	No	No
Gerlai_2009	Unclear	Low	Unclear	Unclear	Low	Unclear	Unclear	Low	High	Low	Low	No	No
Giacomini_2020	Low	Low	Unclear	Low	Unclear	Low	Unclear	Low	Unclear	Low	Low	No	No
Giongo_2023	Low	Low	Unclear	Unclear	Low	Low	Low	Low	Low	Low	Low	No	No
Green_2012	Unclear	Unclear	Unclear	Unclear	Unclear	Unclear	High	Low	Unclear	Low	Low	No	No
Grossman_2010	Unclear	Unclear	Unclear	Unclear	Unclear	Unclear	Low	Low	High	Low	Low	No	No
Gusso_2021	Unclear	Unclear	Unclear	Unclear	Unclear	Unclear	High	Low	Unclear	Low	Low	No	No
Gutiérrez_2019	Unclear	Unclear	Unclear	Unclear	Unclear	Unclear	Unclear	Low	Low	Low	Low	No	No
Hamilton_2017	Unclear	Unclear	Unclear	Unclear	Unclear	Unclear	Unclear	Low	Unclear	Low	Low	No	No
Johnson_2023	Unclear	Unclear	Unclear	Unclear	Unclear	Unclear	Low	Low	Low	Low	Low	No	No
Joseph_2021	Unclear	Low	Unclear	Unclear	Unclear	Unclear	Unclear	Low	High	Low	Low	No	No
Kurta_2010	Unclear	Unclear	Unclear	Unclear	Unclear	Unclear	Unclear	Low	Low	Low	Low	No	No
Kyzar_2012	Unclear	Unclear	Unclear	Unclear	Unclear	Unclear	High	Low	High	Low	High	No	No
Ladu_2015	Unclear	Unclear	Unclear	Unclear	Low	Unclear	Low	Low	Unclear	Low	Low	No	No
Landin_2020	Unclear	Unclear	Unclear	Unclear	Low	Unclear	High	Unclear	Low	Low	Low	No	No
Li_2022	Unclear	Low	Unclear	Unclear	Unclear	Unclear	Low	Unclear	Low	Low	Low	No	No
Lindeyer_2015	Unclear	Unclear	Unclear	Low	Low	Unclear	Unclear	Low	Low	Low	Low	No	No
Liu_2021	Unclear	Low	Unclear	Unclear	Unclear	Unclear	Unclear	Low	High	Low	Low	No	No
Liu_2024	Unclear	Unclear	Unclear	Unclear	Unclear	Unclear	Unclear	Low	Unclear	Unclear	Low	No	No
Lutte_2020	Unclear	Low	Unclear	Unclear	Unclear	Unclear	Low	Low	High	Low	Low	No	No
Maaswinkel_2013_A	Unclear	Low	Unclear	Unclear	Low	Unclear	Low	Low	Low	Low	Low	No	No
Maaswinkel_2013_B	Unclear	Low	Unclear	Unclear	Unclear	Unclear	Unclear	High	Low	Low	Low	No	No
Maaswinkel_2013_C	Unclear	Low	Unclear	Unclear	Unclear	Unclear	Unclear	Unclear	Low	Unclear	Low	No	No
Marchetto_2021	Low	Low	High	High	Unclear	Low	High	Low	High	High	High	Yes	No
Martins_2022	Unclear	Unclear	Unclear	Unclear	Unclear	Unclear	High	Low	Unclear	Low	Low	No	No
Maximino_2014	Unclear	Unclear	Unclear	Unclear	Unclear	Low	Unclear	Unclear	Low	Low	Low	No	No
Mccutcheon_2016	Unclear	Unclear	Unclear	Unclear	Unclear	Unclear	Unclear	Low	Unclear	Low	Low	No	No
Menegasso_2021	Unclear	Low	Unclear	Unclear	Unclear	Unclear	Low	Low	Unclear	Low	Low	No	No
Moraes_2021	Low	Low	Unclear	Unclear	Unclear	Low	Low	Low	High	Low	Low	No	No
Moura_2023	Low	Unclear	Unclear	Low	Unclear	Unclear	Low	Low	Low	Low	Low	No	No
Müller_2017	Unclear	Unclear	Unclear	Unclear	Unclear	Low	Low	Low	Low	Low	Low	No	No
Müller_2024	Unclear	Unclear	Unclear	High	Unclear	Unclear	High	High	Low	High	High	Yes	No
Nardi_2024	Unclear	Low	Unclear	Low	Unclear	Low	High	Low	High	Low	High	No	No
Oliveri_2019	Unclear	Low	Unclear	Unclear	Low	Unclear	Unclear	Low	High	Low	Low	No	No
Parker_2014	Unclear	Low	Unclear	Unclear	Low	Unclear	Unclear	Low	High	Low	Low	No	No
Perdikaris_2022	Unclear	Unclear	Unclear	Unclear	Unclear	Unclear	Unclear	Low	Low	Low	Low	No	No
Perdikaris_2023_A	Unclear	Unclear	Unclear	Unclear	Unclear	Unclear	Unclear	Low	Unclear	Low	Low	No	No
Perdikaris_2023_B	Unclear	Unclear	Unclear	Unclear	Unclear	Unclear	Unclear	Low	Unclear	Low	Low	No	No
Rahim_2022	Unclear	Unclear	Unclear	High	Unclear	High	Unclear	High	High	High	High	Yes	No
Reddy_2018	Unclear	Unclear	Unclear	High	Unclear	Unclear	Unclear	Low	Unclear	High	High	Yes	No
Reddy_2019	Unclear	Unclear	Unclear	High	Unclear	Low	Unclear	Low	High	High	High	Yes	No
Reddy_2021	Unclear	Unclear	Unclear	High	Unclear	Unclear	High	Low	High	High	High	Yes	No
Reyhanian_2011	Unclear	Unclear	Unclear	Unclear	Unclear	Unclear	Low	Low	High	Low	Low	No	No
Riehl_2011	Unclear	Unclear	Unclear	Unclear	Unclear	Low	High	High	High	Low	High	No	No
Rosa_2020	Unclear	Unclear	Unclear	Unclear	Unclear	Unclear	Unclear	Low	Low	Low	Low	No	No
Sachett_2022	Low	Low	Unclear	High	Low	Low	Low	Low	High	High	High	Yes	No
Santos_2023	Unclear	Low	Unclear	Unclear	Unclear	Low	Low	Low	High	Low	Low	No	No
Scerbina_2012	Low	Unclear	Low	Unclear	Low	Low	Unclear	Low	Low	Low	Low	No	No
Scerbina_2022	Unclear	Unclear	Unclear	Low	Low	Unclear	Low	Low	Low	Low	Low	No	No
Seibt_2011	Unclear	Unclear	Unclear	Unclear	Unclear	Unclear	High	Low	Unclear	Low	Low	No	No
Serikuly_2021	Low	Unclear	Unclear	Unclear	Unclear	Low	Low	Low	High	Low	Low	No	No
Shams_2017_A	Unclear	Low	Unclear	High	Unclear	Unclear	Unclear	Low	Unclear	High	High	Yes	No
Shams_2017_B	Unclear	Unclear	Unclear	High	Low	Unclear	High	Low	Low	High	High	Yes	No
Sison_2011	Unclear	Unclear	Unclear	Unclear	Unclear	Unclear	High	Low	Low	Unclear	Low	No	No
Souza_2024	Low	Unclear	Unclear	Low	Unclear	Low	Low	Low	Low	Low	Low	No	No
Stefanello_2021	Unclear	Unclear	Unclear	Unclear	Unclear	Low	Unclear	Low	Low	Low	Low	No	No
Stewart_2015	Unclear	Unclear	Unclear	Unclear	Unclear	Unclear	Unclear	Low	High	Low	Low	No	No
Tamagno_2022_A	Unclear	Low	Unclear	High	Unclear	Unclear	Unclear	Low	High	High	High	Yes	No
Tamagno_2022_B	Unclear	Unclear	Unclear	Unclear	Unclear	Unclear	Unclear	Unclear	High	Low	Low	No	No
Vecchia_2019	Unclear	Unclear	Unclear	Unclear	Unclear	Low	Low	Low	Unclear	Unclear	Low	No	No
Volgin_2019	Unclear	Unclear	Unclear	Low	Unclear	Unclear	Unclear	Low	High	Low	Low	No	No
Wang_2015	Unclear	Unclear	Unclear	Unclear	Unclear	Unclear	High	Low	High	Low	High	No	No
Wang_2024	Unclear	Unclear	Unclear	High	Unclear	Low	Low	Low	Unclear	High	High	Yes	No
Wilson_2024	Unclear	Unclear	Unclear	Unclear	Unclear	Unclear	Low	Low	Low	Low	Low	No	No
Wu_2022	Unclear	Unclear	Unclear	Unclear	Unclear	Unclear	High	Low	High	Low	High	No	No
Xin_2022	Unclear	Low	Unclear	Unclear	Unclear	Unclear	Unclear	Unclear	High	Low	Low	No	No
Yin_2023	Unclear	Unclear	Unclear	Unclear	Unclear	Unclear	Unclear	Low	High	Low	Low	No	No
Zhang_2023	Unclear	Unclear	Unclear	Unclear	Unclear	Unclear	Low	Unclear	Unclear	High	Low	No	No
Zimmermann_2015	Unclear	Low	Unclear	Unclear	Unclear	Unclear	Unclear	Low	High	Low	Low	No	No
Zimmermann_2016	Unclear	Unclear	Unclear	Unclear	Unclear	Unclear	High	Low	Low	Low	Low	No	No
